# Influenza A virus polymerase co-opts distinct sets of host proteins for RNA transcription or replication

**DOI:** 10.1101/2025.06.06.658254

**Authors:** Amalie B. Rasmussen, Olivia C. Swann, Ksenia Sukhova, Nancy Liu, Maryn D. Brown, Laura Martin-Sancho, Carol M. Sheppard, Wendy S. Barclay

**Affiliations:** Department of Infectious Disease, Faculty of Medicine, Imperial College London, London, United Kingdom

**Keywords:** Host-pathogen interactions, comparative proteomics, influenza virus polymerase, replication, transcription, antiviral targets

## Abstract

The influenza A virus polymerase, consisting of a heterotrimer of three viral proteins, carries out both transcription and replication of the viral RNA genome. These distinct activities are regulated by viral proteins that vary in abundance during infection, and by various co-opted host cell proteins, which serve as targets for the development of novel antiviral interventions. However, little is known about which host proteins direct transcription and which replication. In this report, we performed a differential interactome screen to identify host proteins co-opted as either transcription-or replication-specific factors. We found that distinct sets of host proteins interact with the influenza polymerase as it carries out the different activities.

We functionally characterised HMGB2 and RUVBL2 as replication-specific cofactors and RPAP2 as a transcription-specific cofactor. Our data demonstrate that comparative proteomics can be used as a targeted approach to uncover virus-host interactions that regulate specific stages of the viral lifecycle.
