## Supplementary Table 3 for "Influenza A virus polymerase co-opts distinct sets of host proteins for RNA transcription or replication"

### Sheet: Legend
Table S3. Comparison of host proteins identified in this screen to selected previous screens. Related to STAR methods

### Sheet: Table_S3
Our screen		Previous AP-MS screens - transfection/transduction						Previous AP-MS screens - Infection					Previous siRNA/CRISPR screens
	Gene name	Watanabe et al., 2014 - PB2 bait	Watanabe et al., 2014 - PB1 bait	Watanabe et al., 2014 - PA bait	Haas et al., 2023 - PB2 bait	Haas et al., 2023 - PB1 bait	Haas et al., 2023 - PA bait	Heaton et al., 2016 - PB2 bait	Heaton et al., 2016 - PB1 bait	Heaton et al., 2016 - PA bait	York et al., 2014 - PB2 bait	Hubel et al., 2019 - PB2 bait	Konig et al., 2010	Karlas et al., 2010	Shapira et al., 2009	Li et al., 2020
Host proteins enriched in WT cells	HSPA1B	0	0	1	0	0	0	0	0	0	0	0	0	0	0	0
	POLR2A	0	0	0	0	0	0	1	1	1	0	0	0	0	0	0
	PTMA	0	0	0	0	0	0	0	0	0	0	0	1	0	0	0
	POLR2B	0	0	0	0	0	0	0	0	0	1	1	0	0	0	0
	POLR2H	0	0	1	0	0	0	0	0	0	0	1	0	1	0	0
	EIF4G2	0	0	0	0	0	0	0	0	0	0	0	0	0	0	0
	HSPA9	0	0	1	0	0	0	0	0	0	0	0	0	0	0	0
	KPNA3	0	0	0	0	0	0	0	0	1	1	1	0	0	0	0
	IPO8	0	0	0	0	0	0	0	0	0	0	0	0	0	0	0
	POLR2D	0	0	0	0	0	0	1	1	1	0	0	0	0	0	0
	PJA2	0	0	0	0	0	0	0	0	0	1	0	0	0	0	0
	HSBP1	0	0	1	0	0	0	0	0	0	0	0	0	0	0	0
	UBR5	0	0	1	1	0	0	0	0	0	1	1	0	0	0	0
	BAG2	0	1	1	0	1	0	1	1	1	1	1	0	0	0	0
	PGK1	0	0	0	0	0	0	0	0	0	0	0	0	0	0	0
	PHB1	0	0	0	0	0	0	0	0	0	0	0	0	0	0	0
	POLR2I	0	0	0	0	0	0	0	1	0	0	0	0	0	0	0
	SEC61B	0	0	1	0	0	0	0	0	0	0	0	0	0	0	0
	POLR2G	0	0	0	0	0	0	1	1	1	0	0	0	0	0	0
	POLR2L	0	0	0	0	0	0	1	1	1	0	0	0	1	0	0
	RPAP2	0	0	0	0	0	0	0	0	0	0	0	0	0	0	0
	FUBP1	0	0	0	0	0	0	0	0	0	0	0	0	0	0	0
	PHB2	0	0	0	0	0	0	0	0	0	0	0	0	0	0	0
	SEC63	0	0	0	0	0	0	0	0	0	0	0	0	0	0	0
	MAGED1	0	0	0	0	0	0	0	0	0	1	0	0	0	0	0
	PDCD6	0	0	0	0	0	0	0	0	0	0	1	0	0	0	1
	PSMA2	0	0	0	0	0	0	0	0	0	0	0	0	0	0	0
	MYEF2	0	0	0	0	0	0	0	0	0	0	0	0	0	0	0
	ZC3H8	0	0	0	0	0	0	0	0	0	0	0	0	0	0	0
	C4	0	0	0	0	0	0	0	0	0	0	0	0	0	0	0
	ME2	0	0	0	0	0	0	0	0	0	0	0	0	0	0	0
	SMARCE1	0	0	0	0	0	0	0	0	0	0	0	0	0	0	0
	KIF23	0	0	0	0	0	0	0	0	0	0	0	0	0	0	0
	SSR1	0	0	0	0	0	0	0	0	0	0	0	0	0	0	0
	CLUH	0	0	0	0	0	0	0	0	0	1	1	0	1	0	0
	SDF4	0	0	0	0	0	0	0	0	0	0	0	0	0	0	0
	AMD1	0	0	0	0	0	0	0	0	0	0	0	0	0	0	0
	ACAT1	0	0	0	0	0	0	0	0	0	0	0	0	0	0	0
	HARS	0	0	0	0	0	0	0	0	0	0	0	0	0	0	0
	AIFM1	0	0	0	0	0	0	0	0	0	1	0	0	0	0	0
	HSPB1	0	0	1	0	0	0	0	1	0	0	0	0	0	0	0
	ACO2	0	0	0	0	0	0	0	0	0	0	0	0	0	0	0
	MACF1	0	0	0	0	0	0	0	0	0	0	0	0	0	0	0
	VRK1	0	0	0	0	0	0	0	0	0	0	0	0	0	0	0
	AKAP8	0	0	1	0	0	0	1	0	1	1	0	0	0	0	0
	P4HB	0	0	0	0	0	0	1	1	1	1	0	0	0	0	0
	AKAP8L	0	0	0	1	0	0	0	0	0	1	1	0	0	0	0
	CNN2	0	0	0	0	0	0	0	0	0	0	0	0	0	0	0
	CS	0	0	0	0	0	0	0	0	0	0	0	0	0	0	0
	HSPE1	0	0	0	0	0	0	0	0	0	0	0	0	0	0	0
	CYCS	0	0	0	0	0	0	0	0	0	0	0	0	0	1	0
	NDUFV2	0	0	0	0	0	0	0	0	0	0	0	0	0	0	0
	STAU2	0	0	0	0	0	0	0	0	0	0	0	0	0	0	0
	CSTF3	0	0	0	0	0	0	1	1	1	0	0	0	0	0	0
	ZC3H11A	0	0	0	0	0	0	0	0	0	0	0	0	0	0	0
	PHF8	0	0	0	0	0	0	0	0	0	0	0	0	0	0	0
	ESD	0	0	0	0	0	0	0	0	0	0	0	0	0	0	0
	SF1	0	0	0	0	0	0	0	0	0	0	0	0	0	0	0
	PHKG2	0	0	0	0	0	0	0	0	0	0	0	0	0	0	0
	CALR	0	0	0	0	0	0	0	0	0	0	0	0	0	0	0
	PRKCSH	0	0	0	0	0	0	0	0	0	0	0	0	0	0	0
	SARS2	0	0	0	0	0	0	0	0	0	0	0	0	0	0	0
	HAX1	0	0	0	0	0	0	0	0	0	1	1	0	0	0	0
	SUPT5H	0	0	0	0	0	0	0	0	0	0	1	0	0	0	0
	CLIC1	0	0	0	0	0	0	0	0	0	0	0	0	0	0	0
	AURKA	0	0	0	0	0	0	0	0	0	0	0	0	0	0	0
	PPM1G	0	0	0	0	0	0	0	0	0	1	1	0	0	0	0
	PAPSS1	0	0	0	0	0	0	0	0	0	0	0	0	0	0	0
	TIMM44	0	0	0	0	0	0	0	0	0	0	0	0	1	0	0
	GTPBP6	0	0	0	0	0	0	0	0	0	0	0	0	0	0	0
	CALU	0	0	0	0	1	0	0	1	0	0	0	0	0	0	0
	SNX2	0	0	0	0	0	0	0	0	0	0	0	0	0	0	0
	DNAJA2	0	0	1	0	0	0	0	0	0	1	1	0	0	0	0
	PMPCB	0	0	0	0	0	0	0	0	0	0	0	0	0	0	0
	GPC4	0	0	0	0	0	0	0	0	0	0	0	0	0	0	0
	ERAL1	0	0	0	0	0	0	0	0	0	0	0	0	0	0	0
	CLPX	0	0	0	0	0	0	0	0	0	0	0	0	0	0	0
	LDHA	0	0	0	0	0	0	0	0	0	0	0	0	0	0	0
	GLUD1	0	0	0	0	0	0	1	0	0	0	0	0	0	0	0
	TFRC	0	0	0	0	0	0	0	0	0	0	0	0	0	0	0
	OAT	0	0	0	0	0	0	0	0	0	0	0	0	0	0	0
	TP53	0	0	0	0	0	0	0	0	0	0	0	0	0	1	0
	HIST2H2B	0	0	0	0	0	0	0	0	0	0	0	0	0	0	0
	PFN1	0	0	0	0	0	0	0	0	0	0	0	0	0	0	0
	HSP90AA1	0	0	1	0	0	0	0	0	0	1	0	1	0	0	0
	SNRPB2	0	0	1	0	0	0	1	1	1	0	0	0	0	0	0
	ANXA5	0	0	0	0	0	0	0	0	0	0	0	0	0	0	0
	ENO2	0	0	0	0	0	0	0	0	0	0	0	0	0	0	0
	GSTP1	0	0	0	0	0	0	0	0	0	0	0	0	0	0	0
	HMGB1	0	0	0	0	0	0	0	0	0	0	0	0	0	0	0
	CALM	0	0	1	0	0	0	0	0	0	0	0	0	0	0	0
	HSPD1	0	0	1	0	0	0	0	0	0	1	0	0	1	0	0
	HSPA8	0	0	1	0	1	0	0	0	0	1	0	0	0	0	0
	PDHB	0	0	0	0	0	0	0	0	0	0	0	0	0	0	0
	RALA	0	0	0	0	0	0	0	0	0	0	0	0	0	0	0
	ETFA	0	0	0	0	0	0	0	0	0	0	0	0	0	0	0
	PGAM1	0	0	0	0	0	0	0	0	0	0	0	0	0	0	0
	HK1	0	0	0	0	0	0	0	0	0	0	0	0	0	0	0
	POLR2C	0	0	0	0	0	0	0	1	0	0	0	0	0	0	0
	POLR2E	0	0	0	0	0	0	0	1	0	0	1	0	0	0	0
	PSMB1	0	0	0	0	0	0	0	0	0	0	0	0	0	0	0
	PSMA1	1	0	0	0	0	0	0	0	0	0	0	0	1	0	0
	PSMA3	0	0	0	0	0	0	0	0	0	0	0	0	0	0	0
	HMGB2	0	0	0	0	0	0	0	0	0	0	0	0	0	0	0
	PSMB4	0	0	0	0	0	0	0	0	0	0	0	0	0	0	0
	PSMB5	0	0	0	0	0	0	0	0	0	0	0	0	0	0	0
	ECHS1	0	0	0	0	0	0	0	0	0	0	0	0	0	0	0
	PEBP1	0	0	0	0	0	0	0	0	0	0	0	0	0	0	0
	PDIA3	0	0	0	0	0	0	0	0	0	0	0	0	0	0	0
	ALDH1B1	0	0	0	0	0	0	1	0	0	1	0	0	0	0	0
	DNAJA1	0	0	1	0	0	0	0	0	0	1	1	0	0	0	0
	UQCRC1	0	0	0	0	0	0	0	0	0	0	0	0	0	0	0
	ATIC	0	0	0	0	0	0	0	0	0	0	0	0	0	0	0
	PYCR1	0	0	0	0	0	0	0	0	0	0	0	0	0	0	0
	HSPA4	0	0	0	0	0	0	1	1	0	0	0	0	0	0	0
	TALDO1	0	0	0	0	0	0	0	0	0	0	0	0	0	0	0
	MDH2	0	0	0	0	0	0	0	0	0	0	0	0	0	0	0
	MAP1B	0	0	1	0	0	0	0	0	0	0	0	0	0	0	0
	NES	0	0	0	0	0	0	0	0	0	0	0	0	0	0	0
	TUFM	0	0	1	0	0	0	0	0	0	1	0	0	0	0	0
	EMD	0	0	0	0	0	0	0	0	0	1	0	0	0	0	0
	HDGF	0	0	0	0	0	0	0	0	0	0	0	0	0	0	0
	POLR2J	0	0	0	0	0	0	0	1	0	0	0	0	0	0	0
	SMS	0	0	0	0	0	0	0	0	0	0	0	0	0	0	0
	BLVRA	0	0	0	0	0	0	0	0	0	0	0	0	0	0	0
	SLC16A1	0	0	0	0	0	0	0	0	0	0	0	0	0	0	0
	RAD23B	0	0	0	0	0	0	0	0	0	0	0	0	0	0	0
	ALDH18A1	0	0	0	0	0	0	0	0	0	1	0	0	0	0	0
	HADHB	0	0	0	0	0	0	0	0	0	0	0	0	0	0	0
	MAZ	0	0	0	0	0	0	0	0	0	0	0	0	0	0	0
	RAB2	0	0	0	0	0	0	0	0	0	0	0	0	0	0	0
	UBE2N	0	0	0	0	0	0	0	0	0	0	0	0	0	0	0
	SARNP	0	0	0	0	0	0	0	0	0	0	0	0	0	0	0
	FKBP3	0	0	0	0	0	0	0	0	0	0	0	0	0	0	0
	CAP1	0	0	0	0	0	0	0	0	0	0	0	0	0	0	0
	FKBP4	0	0	0	0	0	0	0	0	0	0	0	0	0	0	0
	AHNAK	0	0	1	0	0	0	0	1	0	0	0	0	0	0	0
	DHRS2	0	0	0	0	0	0	0	0	0	0	0	0	1	0	0
	LBR	0	0	0	0	0	0	0	0	0	1	0	0	0	0	0
	EIF4H	0	0	0	0	0	0	0	0	0	0	0	0	0	0	0
	RCN1	0	0	0	0	0	0	0	0	0	0	0	0	0	0	0
	TRIP13	0	0	0	0	0	0	0	0	0	0	0	0	0	0	0
	NSDHL	0	0	0	0	0	0	0	0	0	0	0	0	0	0	0
	MLF2	0	0	1	0	0	0	1	0	0	0	1	0	0	0	0
	NDUFA9	0	0	0	0	0	0	0	0	0	0	0	0	0	0	0
	PDS5A	0	0	0	0	0	0	0	0	0	0	0	0	0	0	0
	NME1	0	0	0	0	0	0	0	0	0	0	0	0	0	0	0
	MAGED2	0	0	0	0	0	0	0	0	0	1	0	0	0	0	0
	RNF219	0	0	0	0	0	0	0	0	0	1	0	0	0	0	0
	ENAH	0	0	0	0	0	0	0	0	0	0	0	0	0	0	0
	HJURP	0	0	0	0	0	0	0	0	0	0	0	0	0	0	0
	RB1CC1	0	0	0	0	0	0	0	0	0	0	0	0	0	0	0
	ZNF622	0	0	0	0	0	0	0	0	0	0	0	0	0	0	0
	THAP11	0	0	0	0	0	0	0	0	0	0	0	0	0	0	0
	DNAJA3	0	1	1	0	0	0	0	0	0	1	1	0	0	0	0
	CDKN2AIPNL	0	0	0	0	0	0	0	0	0	0	0	0	0	0	0
	CNDP2	0	0	0	0	0	0	0	0	0	0	0	0	0	0	0
	RBM14	0	0	0	0	0	0	1	1	1	0	0	0	0	0	0
	CLPB	0	0	0	0	0	0	0	0	0	0	1	0	0	0	0
	RAB1	0	0	0	0	0	0	0	0	0	0	0	0	0	0	0
	NOL6	0	0	0	0	0	0	0	0	0	0	0	0	0	0	0
	CACYBP	0	0	0	0	0	0	0	0	0	0	0	0	0	0	0
	SPC25	0	0	0	0	0	0	0	0	0	0	0	0	0	0	0
	RTN4	0	0	0	0	0	0	0	0	0	0	0	0	0	0	0
	TECR	0	0	0	0	0	0	0	0	0	0	0	0	0	0	0
	SAE1	0	0	0	0	0	0	0	0	0	0	0	1	0	0	0
	DNAJB11	0	0	0	0	0	0	1	0	0	0	0	0	0	0	0
	Septin-9	0	0	0	0	0	0	0	0	0	0	0	0	0	0	0
	GPN3	0	0	0	0	0	0	0	0	0	0	0	0	0	0	0
	STOML2	0	0	0	0	0	0	0	0	0	0	0	0	0	0	0
	UBQLN1	0	0	0	0	0	0	0	0	0	0	0	0	0	0	0
	RUVBL2	0	0	0	0	1	0	0	0	0	0	0	0	0	0	0
	PIN4	0	0	0	0	0	0	0	0	0	0	0	0	0	0	0
	RUVBL1	0	0	0	0	1	0	1	1	0	0	0	0	0	1	0
	TLN1	0	0	0	0	0	0	0	0	0	0	0	0	0	0	0
	AP4S1	0	0	0	0	0	0	0	0	0	0	0	0	0	0	0
	YTHDF2	0	0	0	0	0	0	0	0	0	1	0	0	0	0	0
	PSAT1	0	0	0	0	0	0	0	0	0	0	0	0	0	0	0
Host proteins enriched in ANP32-KO cells	POLR2A	0	0	0	0	0	0	1	1	1	0	0	0	0	0	0
	AKAP8L	0	0	0	1	0	0	0	0	0	1	1	0	0	0	0
	SNRPG	0	0	0	0	0	0	0	0	0	0	0	0	0	0	0
	NDUFAB1	0	0	0	0	0	0	0	0	0	0	0	0	0	0	0
	PJA2	0	0	0	0	0	0	0	0	0	1	0	0	0	0	0
	HSBP1	0	0	1	0	0	0	0	0	0	0	0	0	0	0	0
	CSTB	0	0	0	0	0	0	0	0	0	0	0	0	0	0	0
	HIST1H2A	0	0	0	0	0	0	0	0	0	0	0	0	0	1	0
	MYL1	0	0	0	0	0	0	0	0	0	0	0	0	0	0	0
	POLR2I	0	0	0	0	0	0	0	1	0	0	0	0	0	0	0
	POLR2J	0	0	0	0	0	0	0	1	0	0	0	0	0	0	0
	SEC61B	0	0	1	0	0	0	0	0	0	0	0	0	0	0	0
	GOLGA3	0	0	0	0	0	0	0	0	0	0	0	0	0	0	0
	RNF219	0	0	0	0	0	0	0	0	0	1	0	0	0	0	0
	RPAP2	0	0	0	0	0	0	0	0	0	0	0	0	0	0	0
	MYO5B	0	0	0	0	0	0	0	0	0	0	0	0	0	0	0
	RPL26L1	0	0	0	0	0	0	0	0	0	0	0	0	0	0	0
	MAGED1	0	0	0	0	0	0	0	0	0	1	0	0	0	0	0
Total number of overlapping proteins		1	2	23	3	5	0	17	21	12	31	18	3	7	4	1
