## Supplementary Table 4 for "Influenza A virus polymerase co-opts distinct sets of host proteins for RNA transcription or replication"

### Sheet: Table_S4
Table S4. Oligonucleotide sequences. Related to STAR methods
Oligonucleotides for strand-specific RT-qPCR	Description	Sequence
cDNA synthesis primers	HA tagged vRNA cDNA	GGCCGTCATGGTGGCGAATGGAGAGTGCCCAAAATACGT
	HA tagged cRNA cDNA	GCTAGCTTCAGCTAGGCATCAGTAGAAACAAGGGTGTT
	HA tagged mRNA cDNA	CCAGATCGTTCGAGTCGTTTTTTTTTTTTTTTTTT
	Luciferase tagged vRNA cDNA	GGCCGTCATGGTGGCGAATTTGCCAAGAGGTTCCATCTG
	Luciferase tagged cRNA cDNA	GCTAGCTTCAGCTAGGCATCAGTAGAAACAAGGGTGTT
	Luciferase tagged mRNA cDNA	CCAGATCGTTCGAGTCGTTTTTTTTTTTTTTTTTT
qPCR primers	HA vRNA qRT-PCR Forward	GGCCGTCATGGTGGCGAAT
	HA vRNA qRT-PCR Reverse	CATACCATCCATCTATCATTCC
	HA cRNA qRT-PCR Forward	GCTAGCTTCAGCTAGGCATC
	HA cRNA qRT-PCR Reverse	GGGGGCAATCAGTTTCTG
	HA tagged mRNA qRT-PCR Forward	CCAGATCGTTCGAGTCG
	HA tagged mRNA qRT-PCR Reverse	GATTCTGGCGATCTACTCAACTGTC
	Luciferase vRNA qRT-PCR Forward	GGCCGTCATGGTGGCGAAT
	Luciferase vRNA qRT-PCR Reverse	AGATCCACAACCTTCGCTTC
	Luciferase cRNA qRT-PCR Forward	GCTAGCTTCAGCTAGGCATC
	Luciferase cRNA qRT-PCR Reverse	AAGTACCGAAAGGTCTTACC
	Luciferase mRNA qRT-PCR Forward	CCAGATCGTTCGAGTCG
	Luciferase mRNA qRT-PCR Reverse	AAGTACCGAAAGGTCTTACC
Oligonucleotides for qPCR
Gene	Forward	Reverse
B-Actin	TGACGTGGACATCCGCAAAG	CTGGAAGGTGGACAGCGAGG
ANP32A	CTGGACAACAGTCGGTCGAA	GTTTGCGATTGAGGTGAGGC
ANP32B	CTGACTCAGATGCCGAGGTG	CACCATCCTCATCGTCCTCG
AHNAK	TGAACACACCACAGCCATCA	GCATTTGGGGTGGAGACTGA
AKAP8L	GCAGTCCAAGAAGTCCTCCC	TGTCGGTGAAAGGGTTCTCG
BAG2	GAGGCAGATCAGTGACGGAG	CTTGCTGCTGGGGGTTTCTA
CLUH	GCATCAACATGCGCTACCTG	GCGGGTGATGAGTTCTCCAA
DNAJA1	GGACCTGGAATGGTTCAGCA	TCTTCCTTCCGTTGCAGCTT
EMD	TTCCCAGATGCTGACGCTTT	GCGTTCCCTATCCTTGCACT
FKBP3	TTCTGCAGGAACACGGTTCA	TGTTAGCTGTCTTGGCCACA
FKBP4	ACCTGGCCATGTGTCATCTG	AGAGGCCCTTCTCGTTGTTG
FUBP1	CCAGGGATGGGGAAATGCAT	GCGTAATAAGCAGCCCAAGC
GAPDH	AATCCCATCACCATCTTCCA	TGGACTCCACGACGTACTCA
HAX1	AGTAACCCGACACGAAGCAG	GGAACCAACGTCCCAGGAAT
HMGB1	ATCCCAATGCACCCAAGAGG	GACAGGCCAGGATGTTCTCC
HMGB2	TGCTCTGAACATCGCCCAAA	GCTGACTGCTCAGACCACAT
IPO8	ACAATGTGTCTCCGTGCCAT	AGCTTGCACTGCTCTGTGAT
KPNA3	CCCTTTCTTGTGCCCCTTCT	TGAGAACAACCTGGGTCTGC
MAGED2	AAATCGGTCCAGTGAGGCTG	GAGCTTCTTCACGTCCCCAA
MAZ	GACACGAGGAGAAAGTGCCA	CACAGACATGGTGAGGACCC
MDH2	GCATGGAGTGTACAACCCCA	CGAGCTGGATCCAAACCCTT
PGAM1	CAGAAGAGAGCGATCCGGAC	GTTAGACCCCCATAGTGCCG
PHB1	GCAGAGAGGGCCAGATTTGT	AGTTGGCAATCAGCTCAGCT
PHB2	AGTGTGGTGGCCAAGTTCAA	ATGAGGCTGAAGTCCTTGGC
PIN4	CCGCCCAAAGGAAAAAGTGG	TACTGCATTGCCACCACCTT
PTMA	AAATGGAAGAGACGCCCCTG	TTCCTCCCCACCTTCTTCCT
RBM14	TCAGAGTCGCAGCTTTCGTT	TAATCGGAATGGGCATCGGG
RUVBL1	CTTGCCAAAAGGGGATGTGC	GCGCATTAGCCACATCCAAG
RUVBL2	TCCTGATCATGGCCACCAAC	GTCTATGGGGATGCCGTGAG
RPAP2	TGTCTGAAACCCGAAGCCTC	TCTGAGATTCCCTCCAGGCA
SAE1	ACTGACCATGCTGGATCACG	TCGCTCCAAAGAGGCTTCAG
SARNP	ACTGTTGATGTGGCAGCAGA	ATCGTTCAGCCCTCTTCTGC
STOML2	CGCTGCCTCCGTTATGAGAT	TAGAACTGTGGCCCGTTTCC
SUPT5H	TACCAGTTCACAGACACGCC	GCCTCCACGTAGATGTAGCC
UBR5	ATCGAGGGTCTGGGCTTTTG	GGCCTGTGAAATCAGCTCCT
VRK1	GTTGGCAGTGATGCACCTTG	CTGGTTTTGCAGCTCGTTGG
YTHDF2	GGCAGTGGGTTCGGTCATAA	GGACCGAAGCTTCTCCAACA
ZC3H11A	CTGTTGTCCCGCTTGTCTCT	AGGCAGCACAAGACTGTCTC
ZC3H8	AGATACCCCACAGGCTGCTA	TCCTTTGTTTCCAGGGCCAG
ZNF622	AAAGGAGGCCAGGAATGTCG	GCCTGCTGTTCAAACCACTG
Oligonucleotides for PCR amplifying and sequencing CRISPR clones
	Description	Sequence
PCR amplification	HMGB2 PCR forward	ACTGGGGTGGCAAAGTTGAA
	HMGB2 PCR reverse	CAGGAAAGGCGTTTTGAGGG
	RUVBL2 PCR forward	TGGGTGACAGAGCGAGATCT
	RUVBL2 PCR reverse	CCCCAAATGGCCTACCTCTAG
	RPAP2 PCR forward	AGAGTTCTTCAAATAGCACTTTGCC
	RPAP2 PCR reverse	GGCAGTGGTTTAATGGCTGT
Sequencing	HMGB2 sequencing	CAAAGTTGAAGCTCATGAGTTGCCTACTAC
	RUVBL2 sequencing	CTTTTCCTAGAAGTCCCAGCTAGTAATGTC
	RPAP2 sequencing	CTGAAAGATTAAAAGCGTCAGAAAATTCTG
